# Zebrafish Drug Screening Identifies Erlotinib as an Inhibitor of Wnt/β-Catenin Signaling and Self-Renewal in T-cell Acute Lymphoblastic Leukemia

**DOI:** 10.1101/2023.08.28.555200

**Authors:** Majd A. Al-Hamaly, Anna H. Cox, Meghan G. Haney, Wen Zhang, Emma C. Arvin, Shilpa Sampathi, Mary Wimsett, Chunming Liu, Jessica S. Blackburn

## Abstract

The Wnt/β-catenin pathway’s significance in cancer initiation, progression, and stem cell biology underscores its therapeutic potential, yet clinical application of Wnt inhibitors remains limited due to challenges posed by off-target effects and complex crosstalk with other pathways. In this study, we leveraged the zebrafish model to perform a robust and rapid drug screening of 773 FDA-approved compounds to identify Wnt/β-catenin inhibitors with minimal toxicity. Utilizing zebrafish expressing a Wnt reporter, we identified several drugs that suppressed Wnt signaling without compromising zebrafish development. The efficacy of the top hit, Erlotinib, extended to human cells, where it blocked Wnt/β-catenin signaling downstream of the destruction complex. Notably, Erlotinib treatment reduced self-renewal in human T-cell Acute Lymphoblastic Leukemia cells, which are known to rely on active β-catenin signaling for maintenance of leukemia-initiating cells. Erlotinib also reduced leukemia-initiating cell frequency and delayed disease formation in zebrafish models. This study underscores zebrafish’s translational potential in drug discovery and repurposing, and highlights a new use for Erlotinib as a Wnt inhibitor for cancers driven by aberrant Wnt/β-catenin signaling.

**Highlights:**

- Zebrafish-based drug screening offers an inexpensive and robust platform for identifying compounds with high efficacy and low toxicity *in vivo*.
- Erlotinib, an Epidermal Growth Factor Receptor (EGFR) inhibitor, emerged as a potent and promising Wnt inhibitor with effects in both zebrafish and human cell-based Wnt reporter assays.
- The identification of Erlotinib as a Wnt inhibitor underscores the value of repurposed drugs in developing targeted therapies to disrupt cancer stemness and improve clinical outcomes

**Graphical Abstract:** 
