## Supplemental Table 1 for "Zebrafish Drug Screening Identifies Erlotinib as an Inhibitor of Wnt/β-Catenin Signaling and Self-Renewal in T-cell Acute Lymphoblastic Leukemia"

### Sheet: Sheet1
Supplemental Table 1
Raw data for the change in GFP tail fluorescence compared to the DMSO control.
Experiment	Location	Drug Name	Area	Mean Intensity	Area*Mean
1	N/A	DMSO 2	182.15	11.36	2069.22
1	N/A	DMSO 3	861.803	12.951	11161.2
1	N/A	DMSO 4	371.829	11.486	4270.83
1	N/A	DMSO 5	592.668	13.05	7734.32
1	N/A	DMSO 6	710.163	12.424	8823.07
1	N/A	DMSO 7	808.703	12.085	9773.18
1	N/A	DMSO 8	895.558	11.645	10428.8
1	N/A	DMSO 9*	2350.68	11.989	28182.3
1	N/A	DMSO 10	949.567	12.859	12210.5
				Average DMSO Area*Mean	8308.88
Experiment	Location	Drug Name	Area	Mean Intensity	Area*Mean	% Change from DMSO average
1	1-A02	Clindamycin · HCl	165.921	11.508	1909.42	-77.0195
1	1-B02	Pimozide	4.155	11.219	46.615	-99.439
1	1-C02	Flecainide Acetate	1792.54	12.221	21906.7	163.654
1	1-D02	Timolol maleate salt	1987.94	14.329	28485.1	242.828
1	1-F02	Aminophylline	698.478	12.024	8398.5	1.07854
1	1-H02	Famotidine	2040.26	12.954	26429.5	218.087
1	1-B03	Loperamide . hydrochloride	1872.91	12.117	22694	173.13
1	1-C03	Rosiglitazone	2370.67	12.627	29934.5	260.271
1	1-D03	Salbutamol Hemisulfate	2511.93	12.71	31926.6	284.246
1	1-E03	Haloperidol	14.021	11.306	158.521	-98.0922
1	1-G03	Ranitidine·HCl	281.728	11.697	3295.37	-60.3392
1	1-H03	Isoniazid	1069.01	12.544	13409.6	61.3893
1	1-A04	Cyclosporin A	811.429	12.182	9884.83	18.967
1	1-B04	Tolbutamide	1674.66	12.528	20980.1	152.503
1	1-C04	Amantadine·HCl	381.047	11.903	4535.6	-45.4126
1	1-D04	Pindolol	164.493	11.475	1887.56	-77.2827
1	1-F04	(±) Isoproterenol·HCl	45.7	11.523	526.601	-93.6622
1	1-G04	Epinephrine Bitartrate	417.659	12.594	5260	-36.6943
1	1-H04	Ticlopidine·HCl	0.649	11.2	7.269	-99.9125
1	1-A05	Donepezil·HCl	174.879	14.929	2610.77	-68.5786
1	1-B05	Glipizide	25.576	11.548	295.352	-96.4453
1	1-C05	Prazosin hydrochloride	321.066	11.706	3758.4	-54.7665
1	1-D05	Dobutamine·HCl	1999.49	12.763	25519.5	207.135
1	1-E05	Zonisamide	1370.34	13.255	18163.9	118.608
1	1-F05	Acetylcholine Chloride	2480.64	13.554	33622.5	304.658
1	1-G05	L-Norepinephrine bitartrate monohydrate	1863.82	12.556	23402.1	181.652
1	1-H05	Clemastine Fumarate	6.232	11.896	74.136	-99.1078
1	1-A06	Lincomycin	208.245	11.605	2416.68	-70.9145
1	1-B06	Phentolamine Hydrochloride	1375.14	12.037	16552.6	99.2159
1	1-C06	Clonidine . hydrochloride	2521.27	12.016	30295.6	264.617
1	1-D06	Sotalol·HCl	960.862	13.203	12686.3	52.6831
1	1-E06	Zoledronic acid	1068.23	12.51	13363.6	60.8346
1	1-F06	Atropine Sulfate Monohydrate	903.218	13.248	11965.8	44.0125
1	1-G06	Quetiapine Fumarate	2486.09	12.459	30974.2	272.784
1	1-H06	Vardenafil	444.663	11.847	5267.92	-36.5989
1	1-A07	Mycophenolic Acid	903.478	12.593	11377.5	36.9317
1	1-B07	Quinine hydrochloride dihydrate	408.311	11.963	4884.62	-41.212
1	1-C07	Guananenz	1009.68	12.527	12648.2	52.2254
1	1-D07	Maprotiline·HCl	667.319	11.634	7763.59	-6.56279
1	1-E07	Naltrexone·HCl	55.177	12.873	710.294	-91.4514
1	1-F07	(R)-(-)-Apomorphine·HCl	1848.37	15.28	28243.1	239.915
1	1-G07	Imipramine·HCl	1287.12	12.525	16121.2	94.0235
1	1-H07	Linezolid	410.518	11.582	4754.62	-42.7767
1	1-B08	Propafenone hydrochloride	1654.54	11.978	19818	138.516
1	1-C08	Dihydroergotamine Mesylate	1405.14	11.912	16738	101.447
1	1-D08	(+)-Pilocarpine . hydrochloride	500.49	13.092	6552.41	-21.1397
1	1-E08	Zolmitriptan	1123.28	12.879	14466.7	74.1112
1	1-F08	Chlorpromazine . hydrochloride	410.908	12.062	4956.37	-40.3485
1	1-H08	Docetaxel	785.593	11.423	8973.83	8.00282
Experiment	Location	Drug Name	Area	Mean Intensity	Area*Mean
2	N/A	DMSO 1	1929.12	11.881	22919.9
2	N/A	DMSO 2	1410.46	12.314	17368.4
2	N/A	DMSO 3	1120.29	11.934	13369.6
2	N/A	DMSO 4	1015.52	11.903	12087.7
2	N/A	DMSO 5	699.387	12.248	8566.09
2	N/A	DMSO 6	2354.18	12.79	30110
2	N/A	DMSO 8	1189.62	12.458	14820.3
				Average DMSO Area*Mean	17034.6
Experiment	Location	Drug Name	Area	Mean Intensity	Area*Mean	% Change from DMSO average
2	1-B09	Phenytoin	2805.08	13.38	37531.9	120.328
2	1-C09	Emtricitabine	3150.94	12.649	39856.3	133.973
2	1-D09	Ipratropium . bromide	727.3	12.564	9137.8	-46.3573
2	1-E09	Memantine . hydrochloride	1670.77	11.83	19765.2	16.0296
2	1-G09	Metoclopramide·HCl	748.852	12.475	9341.93	-45.159
2	1-H09	Olopatadine	2585.8	12.734	32927.6	93.2984
2	1-A10	Amiodarone hydrochloride	2470.9	11.674	28845.3	69.3337
2	1-B10	Procainamide . hydrochloride	3268.05	12.636	41295	142.419
2	1-C10	Betaxolol hydrochloride	2342.76	12.543	29385.2	72.5034
2	1-D10	Tropicamide	768.066	11.971	9194.52	-46.0244
2	1-E10	Riluzole·HCl	3029.68	12.505	37886.2	122.408
2	1-F10	Risperidone	1878.36	13.184	24764.3	45.3768
2	1-G10	Nalbuphine hydrochloride hydrate	1969.76	12.448	24519.6	43.9401
2	1-H10	Tolcapone	1965.61	12.404	24381.4	43.1288
2	1-B11	Lidocaine . hydrochloride . hydrate	1945.61	11.822	23001	35.0256
2	1-C11	Caffeine	1342.95	11.814	15865.6	-6.86241
2	1-D11	Pancuronium . dibromide	435.965	11.274	4915.07	-71.1465
2	1-E11	Propofol	1870.57	12.154	22734.9	33.4635
2	1-F11	Diphenhydramine·HCl	1215.46	12.472	15159.2	-11.0094
2	1-G11	Carbamoylcholine chloride	1071.99	11.882	12737.4	-25.2259
Experiment	Location	Drug Name	Area	Mean Intensity	Area*Mean
3	N/A	DMSO 1	1683.75	12.151	20459.2
3	N/A	DMSO 2	18.176	12.043	218.894
3	N/A	DMSO 5	351.836	11.433	4022.54
				Average DMSO Area*Mean	8233.55
Experiment	Location	Drug Name	Area	Mean Intensity	Area*Mean	% Change from DMSO average
3	2-A02	Nisoldipine	56.995	15.508	883.878	-89.2649
3	2-B02	Candesartan	9.997	11.325	113.216	-98.6249
3	2-C02	Flumazenil	170.465	12.858	2191.84	-73.3792
3	2-D02	Erlotinib HCl	0.26	12	3.12	-99.9621
3	2-E02	Felodipine	1424.61	12.182	17354.6	110.779
3	2-F02	Cromolyn·Na (Disodium Cromoglycate)	3438.12	18	61886.2	651.634
3	2-G02	Auranofin	45.959	13.689	629.133	-92.3589
3	2-H02	Simvastatin	1535.48	13.334	20474.1	148.667
3	2-A03	Olanzapine	37.65	11.407	429.474	-94.7839
3	2-B03	Butenafine·HCl	887.509	13.458	11944.1	45.0661
3	2-C03	Gefitinib	850.897	13.042	11097.4	34.7826
3	2-D03	Tacrine·HCl	39.078	11.897	464.911	-94.3535
3	2-E03	Phenoxybenzamine . hydrochloride	2051.94	12.186	25005	203.696
3	2-F03	Capsaicin	34.664	11.869	411.427	-95.003
3	2-H03	Goserelin Acetate	3160.42	13.175	41638.5	405.718
3	2-A04	Lovastatin	152.938	13.811	2112.23	-74.3461
3	2-E04	Trifluoperazine . dihydrochloride	1966.12	13.524	26589.9	222.945
3	2-F04	Dexamethasone	0.779	12.167	9.47809	-99.8849
3	2-G04	Tranylcypromine Hemisulfate	796.109	11.61	9242.83	12.2581
3	2-B05	Escitalopram oxalate	1991.18	12.15	24192.9	193.833
3	2-C05	Idarubicin . Hydrochloride	448.428	12.677	5684.72	-30.9566
3	2-D05	Amiloride . hydrochloride . dihydrate	632.006	11.775	7441.87	-9.61531
3	2-D06	Amlodipine	2039.87	13.284	27097.6	229.112
3	2-H06	Etoposide	1956.13	12.295	24050.6	192.105
3	2-B07	Entacapone	276.665	12.519	3463.57	-57.9335
3	2-C07	Exemestane	176.307	11.708	2064.2	-74.9294
3	2-D07	Diltiazem . hydrochloride	80.624	11.813	952.411	-88.4326
3	2-F07	Indomethacin	383.644	12.782	4903.74	-40.442
3	2-G07	S(-)-Carbidopa . monohydrate	2724.32	12.617	34372.8	317.472
3	2-H07	Mitomycin C	438.821	11.376	4992.03	-39.3697
3	2-A08	Atovaquone	131.516	11.643	1531.24	-81.4024
3	2-B08	Bleomycin sulfate	1185.86	12.112	14363.1	74.4457
3	2-C08	Prostaglandin E2	702.633	12.913	9073.1	10.1967
3	2-E08	Clozapine	249.92	11.852	2962.05	-64.0246
3	2-A09	Sertaconazole . Nitrate	1629.48	11.697	19060	131.492
3	2-B09	Guanfacine·HCl	265.759	12.645	3360.52	-59.185
3	2-C09	Metformin	365.727	13.034	4766.89	-42.1041
3	2-E09	Acitretin	806.366	11.702	9436.09	14.6054
3	2-G09	Meloxicam	3265.32	13.914	45433.7	451.811
3	2-H09	Daunorubicin . hydrochloride	810.261	12.39	10039.1	21.9296
3	2-A10	Cefepime·2HCl Hydrate	235.509	11.444	2695.16	-67.2661
3	2-B10	Tizanidine·HCl	575.401	12.089	6956.02	-15.5161
3	2-A11	Aripiprazole	3816.83	12.648	48275.3	486.324
3	2-B11	Carvedilol	1598.71	12.848	20540.2	149.47
3	2-C11	Dofetilide	35.703	11.433	408.192	-95.0423
3	2-D11	Gabapentin	214.866	12.744	2738.25	-66.7428
3	2-E11	Ketoconazole	191.238	12.248	2342.28	-71.552
3	2-F11	Neomycin . sulfate	580.983	13.388	7778.2	-5.53044
Experiment	Location	Drug Name	Area	Mean Intensity	Area*Mean
4	N/A	DMSO 1	3442.41	13.139	45229.8
4	N/A	DMSO 2	3036.17	15.063	45733.9
4	N/A	DMSO 3	2715.11	11.868	32222.9
				Average DMSO Area*Mean	22122.9
Experiment	Location	Drug Name	Area	Mean Intensity	Area*Mean	% Change from DMSO average
4	3-A02	Lapatinib Ditosylate	1680.24	12.528	21050.1	-4.84921
4	3-B02	Diazoxide	1650.64	12.413	20489.4	-7.38354
4	3-D02	Oxaliplatin	48.816	14.944	729.506	-96.7025
4	3-E02	Oseltamivir Phosphate	256.412	11.528	2955.92	-86.6386
4	3-F02	Acyclovir	81.403	11.549	940.123	-95.7504
4	3-G02	Ampicillin Trihydrate	1862.26	12.087	22509.2	1.74612
4	3-H02	Carbamazepine	690.299	11.849	8179.35	-63.0276
4	3-A03	Pioglitazone·HCl	198.248	12.823	2542.13	-88.509
4	3-B03	Glyburide	1147.04	11.92	13672.7	-38.1967
4	3-G03	Atenolol	2827.93	11.965	33836.2	52.9465
4	3-H03	Cefotaxime Acid	318.859	11.88	3788.04	-82.8772
4	3-A04	Rivastigmine Tartrate	1406.43	11.857	16676.1	-24.6206
4	3-B04	Minoxidil	2354.7	11.937	28108.1	27.0544
4	3-C04	Vorinostat (SAHA)	2886.61	12.674	36584.9	65.3714
4	3-E04	Pramipexole Dihydrochloride Monohydrate	2205.27	13.011	28692.8	29.6973
4	3-F04	Allopurinol	2608.65	13.928	36333.2	64.2339
4	3-G04	Atracurium Besylate	3716.74	13.403	49815.4	125.176
4	3-H04	Ceftazidime Hydrate	2617.35	13.135	34378.8	55.3995
4	3-A05	Blank	1005.91	14.476	14561.6	-34.1785
4	3-B05	Tolazamide	85.817	11.579	993.675	-95.5084
4	3-C05	Didanosine	88.283	15.194	1341.37	-93.9367
4	3-D05	Clofarabine	1118.09	11.96	13372.3	-39.5544
4	3-E05	Triptorelin Acetate	710.812	11.97	8508.42	-61.5402
4	3-H05	Chloramphenicol	697.44	13.014	9076.48	-58.9724
4	3-C06	Dolasetron	72.055	11.333	816.599	-96.3088
4	3-D06	Cabergoline	18.825	11.628	218.897	-99.0105
4	3-G06	Azithromycin	480.626	12.032	5782.89	-73.8601
4	3-H06	Chlorambucil	91.789	11.56	1061.08	-95.2037
4	3-A07	Valproic acid . sodium salt	3143.02	12.599	39598.9	78.9955
4	3-B07	Tranexamic Acid	2778.07	12.258	34053.6	53.9295
4	3-C07	Enalaprilat Maleate	1675.57	11.886	19915.8	-9.97636
4	3-D07	Ibandronate·Na Monohydrate	578.776	11.527	6671.55	-69.8432
4	3-G07	Aztreonam	1495.11	12.334	18440.6	-16.6444
4	3-A08	Calcipotriene	937.363	12.97	12157.6	-45.0451
4	3-B08	Celecoxib	706.268	11.937	8430.72	-61.8914
4	3-D08	Imipenem	2306.54	12.151	28026.7	26.6866
4	3-E08	Vinorelbine	126.583	11.446	1448.87	-93.4508
4	3-F08	Sumatriptan Succinate	854.532	11.906	10174.1	-54.0111
4	3-G08	Betamethasone	722.107	11.776	8503.53	-61.5623
4	3-H08	Chloroquine Diphosphate	366.117	11.566	4234.51	-80.8591
4	3-B09	Levetiracetam	344.435	12.426	4279.95	-80.6537
4	3-C09	Fosinopril·Na	3563.54	12.537	44676.1	101.945
4	3-D09	Lomustine	1713.09	12.603	21590.1	-2.40841
4	3-F09	Amifostine	1059.14	12.601	13346.2	-39.6722
4	3-H09	Thalidomide	975.273	12.345	12039.7	-45.5778
4	3-A10	Zileuton	560.99	28.279	15864.2	-28.2903
4	3-B10	Letrozole	1094.2	12.303	13461.9	-39.1494
4	3-C10	Gemcitabine . hydrochloride	2677.98	12.127	32475.8	46.7975
4	3-E10	Vincristine Sulfate	2305.63	12.218	28170.2	27.335
4	3-F10	4-Aminosalicylic Acid	527.234	11.617	6124.88	-72.3143
4	3-G10	Buspirone·HCl	2918.29	12.171	35518.5	60.551
4	3-H10	Ciprofloxacin	3212.87	14.488	46548.1	110.407
4	3-B11	Anastrozole	789.228	15.605	12315.9	-44.3295
4	3-D11	Meropenem	758.589	12.672	9612.84	-56.548
4	3-E11	Aspirin (Acetylsalicylic Acid)	2163.72	11.9	25748.3	16.3878
4	3-F11	5-Aminosalicylic acid	1023.31	12.024	12304.3	-44.3821
4	3-G11	Carboplatin	3837.61	12.275	47106.6	112.932
4	3-H11	Citalopram·HBr	1773.85	12.4	21995.7	-0.574708
Experiment	Location	Drug Name	Area	Mean Intensity	Area*Mean
5	N/A	DMSO 1	1929.12	11.881	22919.9
5	N/A	DMSO 2	1410.46	12.314	17368.4
5	N/A	DMSO 3	1120.29	11.934	13369.6
5	N/A	DMSO 4	1015.52	11.903	12087.7
5	N/A	DMSO 5	699.387	12.248	8566.09
5	N/A	DMSO 6	2354.18	12.79	30110
5	N/A	DMSO 8	1189.62	12.458	14820.3
				Average DMSO Area*Mean	17034.6
Experiment	Location	Drug Name	Area	Mean Intensity	Area*Mean	% Change from DMSO average
5	4-A10	Dacarbazine	1623.51	12.411	20149.4	18.2851
5	4-B10	Enalapril	1172.35	11.817	13853.7	-18.6731
5	4-C10	5-Fluorouracil	594.745	11.578	6885.96	-59.5766
5	4-D10	Gentamycin Sulfate	4412.75	12.524	55265.2	224.43
5	4-E10	Levonorgestrel	892.702	11.817	10549.1	-38.0726
5	4-F10	Alpha-methyl-L-dopa sesquihydrate	1245.58	12.012	14961.9	-12.1677
5	4-G10	Nefazodone·HCl	1980.41	12.126	24014.4	40.9746
5	4-H10	Paroxetine·HCl	306.915	11.843	3634.79	-78.6622
5	4-A11	Danazol	548.266	11.646	6385.11	-62.5168
5	4-B11	Esomeprazole Potassium	168.388	11.753	1979.06	-88.3821
5	4-C11	Flurbiprofen	92.828	11.441	1062.05	-93.7654
5	4-D11	Gemfibrozil	1165.99	12.599	14690.3	-13.7617
5	4-E11	Levofloxacin . hydrochloride	1791.12	12.686	22722.1	33.3881
5	4-G11	Norethindrone	711.591	12.219	8694.93	-48.9571
Experiment	Location	Drug Name	Area	Mean Intensity	Area*Mean
6	N/A	DMSO 1	331.712	11.3	3748.35
6	N/A	DMSO 2	3149.25	11.635	36641.6
6	N/A	DMSO 3	3651.17	12.867	46979.6
6	N/A	DMSO 4	360.664	11.625	4192.72
6	N/A	DMSO 5	217.853	11.856	2582.87
6	N/A	DMSO 6	0.389	13	5.057
				Average DMSO Area*Mean	15691.7
Experiment	Location	Drug Name	Area	Mean Intensity	Area*Mean	% Change from DMSO average
6	5-A02	Pentoxifylline	387.668	12.518	4852.83	-69.0739
6	5-B02	Ranolazine·2HCl	2938.41	11.584	34038.6	116.921
6	5-D02	Tolmetin sodium dihydrate	926.457	11.631	10775.6	-31.3292
6	5-A03	Penicillin V Potassium	3812.55	12.008	45781.1	191.754
6	5-B03	Ramipril	596.822	11.881	7090.84	-54.8115
6	5-C03	Tamsulosin·HCl	1070.7	11.83	12666.3	-19.28
6	5-D03	Amoxicillin	613.44	11.524	7069.28	-54.9489
6	5-G03	Succinylcholine Chloride·2H2O	159355	96.211	1.53317e+07	97605.7
6	5-C04	Telmisartan	2068.95	11.868	24554.3	56.4796
6	5-D04	Tramadol·HCl	1656.35	12.394	20528.9	30.8262
6	5-E04	Tiotropium Bromide	2962.43	12.053	35706.2	127.548
6	5-F04	Megestrol Acetate	4015.6	12.781	51323.4	227.074
6	5-A05	Prednisolone	2330.16	11.906	27742.9	76.8001
6	5-C05	Terazosin·HCl	152.289	16.479	2509.57	-84.007
6	5-D05	Trimethoprim	841.42	12.178	10246.8	-34.6991
6	5-B06	Rimantadine·HCl	3182.36	11.982	38131	143.001
6	5-C06	Tetracycline	1523.15	12.097	18425.5	17.4223
6	5-D06	Valacyclovir·HCl	2169.7	11.609	25188	60.5181
6	5-E06	Amrinone	2378.46	12.825	30503.8	94.3943
6	5-F06	Aprepitant	2826.37	12.692	35872.3	128.607
6	5-A07	Procarbazine·HCl	1725.03	11.809	20370.9	29.8198
6	5-C07	Temozolomide	939.31	11.813	11096.1	-29.287
6	5-D07	Vecuronium Bromide	1302.31	12.039	15678.5	-0.0839662
6	5-E07	Milrinone	1049.54	12.357	12969.1	-17.3505
6	5-F07	Bosentan	729.897	11.506	8398.19	-46.48
6	5-A08	Prednisone	776.505	11.565	8980.28	-42.7705
6	5-C08	Tinidazole	1409.68	11.748	16560.9	5.53938
6	5-D08	Venlafaxine·HCl	4340.3	11.941	51827.5	230.286
6	5-E08	Prostaglandin E1	1439.15	11.829	17023.7	8.48869
6	5-F08	Efavirenz	594.615	11.565	6876.72	-56.176
6	5-A09	Primaquine diphosphate	1379.3	11.723	16169.5	3.04515
6	5-B09	Spironolactone	2030.39	12.577	25536.2	62.7372
6	5-C09	Tobramycin	985.659	11.98	11808.2	-24.7488
6	5-D09	Bupivacaine hydrochloride monohydrate	2052.59	11.892	24409.4	55.5562
6	5-E09	Misoprostol	1271.8	11.948	15195.5	-3.16223
6	5-F09	Miglustat (N-Butyldeoxynojirimycin·HCl)	1663.23	12.379	20589.2	31.2107
6	5-A10	Praziquantel	2141.65	12.992	27824.4	77.319
6	5-B10	Streptomycin . sulfate	2856.23	12.312	35165.9	124.105
6	5-C10	Topotecan . hydrochloride	7683.65	11.395	87555.2	457.971
6	5-E10	Argatroban	1075.63	11.702	12587	-19.7854
6	5-F10	Fulvestrant	1597.93	12.586	20111.6	28.1669
6	5-A11	Quinapril·HCl	2837.41	12.057	34210.6	118.017
6	5-B11	Sulfadiazine	1889.53	12.14	22938.8	46.1846
6	5-C11	Toremifene Base	2746.78	12.049	33096	110.914
6	5-D11	Naloxone . hydrochloride	1759.31	11.599	20406.2	30.0446
6	5-E11	Cilastatin Sodium	1561.32	11.617	18137.9	15.5889
6	5-F11	Esmolol	863.62	11.323	9778.77	-37.6819
Experiment	Location	Drug Name	Area	Mean Intensity	Area*Mean
7	N/A	DMSO 1	1304.13	14.509	18921.6
7	N/A	DMSO 2	1061.87	12.722	13509.1
7	N/A	DMSO 3	1432.92	12.663	18145.1
7	N/A	DMSO 4	1742.95	12.318	21469.7
7	N/A	DMSO 5	1273.88	12.81	16318.4
7	N/A	DMSO 6	1858.24	13.485	25058.3
7	N/A	DMSO 7	3465.52	12.61	43700.2
				Average DMSO Area*Mean	18903.7
Experiment	Location	Drug Name	Area	Mean Intensity	Area*Mean	% Change from DMSO average
7	6-B02	Adefovir Dipivoxil	566.962	12.229	6933.38	-63.3226
7	6-C02	6-Aminocaproic acid	1104.32	12.814	14150.8	-25.1427
7	6-E02	Bendamustine hydrochloride	2437.4	12.384	30184.8	59.6767
7	6-F02	Brompheniramine Maleate	773.389	12.875	9957.38	-47.3257
7	6-G02	Cefaclor	610.325	12.532	7648.59	-59.5392
7	6-H02	Ceftibuten	688.352	13.481	9279.67	-50.9108
7	6-A03	Acamprosate calcium	1042.13	12.261	12777.6	-32.4068
7	6-B03	Adenosine	581.762	12.227	7113.2	-62.3713
7	6-C03	Aminohippurate . sodium	1808.64	12.471	22555.6	19.3184
7	6-D03	Atorvastatin hemicalcium salt	409.35	12.658	5181.55	-72.5897
7	6-E03	Bendroflumethiazide	1037.98	12.677	13158.5	-30.392
7	6-F03	Budesonide	1124.32	12.647	14219.2	-24.7807
7	6-H03	Ceftizoxim·Na	2928.16	13.249	38795.1	105.225
7	6-A04	Acarbose	1385.14	12.396	17170.2	-9.17001
7	6-C04	Aminolevulinic Acid·HCl	1167.55	13.298	15526.1	-17.8675
7	6-D04	5-Azacytidine	2072.97	12.455	25818.9	36.5812
7	6-F04	Bupropion	743.788	12.246	9108.43	-51.8167
7	6-H04	Ceftriaxone·Na	2241.23	13.385	29998.9	58.6933
7	6-A05	Acebutolol . Hydrochloride	328.467	12.392	4070.36	-78.4679
7	6-C05	Amlexanox	1388.78	12.806	17784.7	-5.91955
7	6-D05	Azelaic Acid	946.451	12.524	11853.4	-37.2961
7	6-E05	Betaine	203.312	12.774	2597.11	-86.2614
7	6-F05	Busulfan	907.502	12.288	11151.4	-41.0095
7	6-H05	Cefuroxime Axetil	1583.78	12.177	19285.7	2.02076
7	6-A06	Acetaminophen	1127.43	13.002	14658.9	-22.455
7	6-B06	Almotriptan malate	1289.46	12.591	16235.6	-14.1143
7	6-C06	Amphotericin B	2222.02	12.825	28497.4	50.7504
7	6-E06	Bethanechol Chloride	845.574	13.466	11386.5	-39.7657
7	6-A07	Acetazolamide	256.801	12.781	3282.17	-82.6374
7	6-B07	Alosetron·HCl	424.02	12.341	5232.83	-72.3185
7	6-D07	Bacitracin	750.15	12.451	9340.12	-50.591
7	6-E07	Bimatoprost	739.244	12.238	9046.87	-52.1423
7	6-F07	Capreomycin Sulfate	1243.76	12.73	15833.1	-16.2436
7	6-G07	Cefixime	723.146	12.711	9191.91	-51.3751
7	6-H07	Cephalexin Monohydrate	2579.83	12.983	33493.9	77.1817
7	6-A08	Acetohexamide	925.938	13.187	12210.3	-35.4076
7	6-D08	(±)-Baclofen	282.118	12.303	3470.9	-81.639
7	6-E08	Biperiden·HCl	502.826	12.759	6415.56	-66.0619
7	6-F08	Carbinoxamine Maleate	159.689	12.23	1953	-89.6687
7	6-G08	Cefotetan Disodium	1084.98	12.252	13293.2	-29.6796
7	6-A09	Acetohydroxamic Acid	3143.15	12.405	38990.8	106.26
7	6-B09	Ambrisentan	919.706	12.136	11161.6	-40.9557
7	6-C09	Articaine·HCl	1388.78	12.388	17204.2	-8.99042
7	6-E09	Bisoprolol Fumarate	1307.76	13.056	17074.2	-9.67813
7	6-F09	Carglumic Acid	1390.46	12.377	17209.8	-8.96071
7	6-G09	Cefoxitin·Na	2300.05	12.484	28713.8	51.895
7	6-A10	N-Acetyl-L-cysteine	2856.62	12.647	36127.7	91.1144
7	6-B10	Amcinonide	441.028	13.462	5937.12	-68.5928
7	6-C10	L-Ascorbic Acid	1460.83	12.958	18929.5	0.136323
7	6-E10	Brimonidine	323.014	12.462	4025.4	-78.7057
7	6-A11	Acrivastine	1532.63	12.643	19377	2.50381
7	6-B11	Amikacin . disulfate	1230.39	12.463	15334.3	-18.882
7	6-C11	Asenapine Maleate	1396.57	12.58	17568.8	-7.06147
7	6-D11	Benazepril·HCl	1053.95	12.344	13009.9	-31.1777
7	6-E11	Bromfenac	674.07	12.321	8305.22	-56.0656
7	6-F11	Carmustine	3055.26	12.711	38835.4	105.438
7	6-G11	Cefprozil	2170.99	12.782	27749.7	46.7949
7	6-H11	Chlorothiazide	1748.4	13.039	22797.4	20.5978
Experiment	Location	Drug Name	Area	Mean Intensity	Area*Mean
8	N/A	DMSO 1	301.203	12.881	3879.8
8	N/A	DMSO 2	5.583	12.349	68.9445
8	N/A	DMSO 3*	1434.87	16.827	24144.5
8	N/A	DMSO 4	69.848	13.541	945.812
8	N/A	DMSO 5	4.933	12.684	62.5702
				Average DMSO Area*Mean	1239.28
Experiment	Location	Drug Name	Area	Mean Intensity	Area*Mean	% Change from DMSO average
8	7-B02	Cladribine	1903.94	15.888	30249.8	2340.91
8	7-C02	Colistin . sulfate	546.709	13.271	7255.38	485.451
8	7-D02	Daptomycin	406.883	18.256	7428.06	499.385
8	7-E02	Desonide	54.398	12.604	685.632	-44.675
8	7-F02	Dicyclomine·HCl	269.654	12.945	3490.67	181.669
8	7-G02	Doxepin · Hydrochloride	892.312	14.136	12613.7	917.826
8	7-A03	Chlorthalidone	58.683	12.65	742.34	-40.0991
8	7-B03	Clavulanate Potassium	40.377	12.283	495.951	-59.9808
8	7-C03	Cortisone Acetate	176.697	13.494	2384.35	92.3979
8	7-D03	Darifenacin·HBr	513.602	13.225	6792.39	448.091
Experiment	Location	Drug Name	Area	Mean Intensity	Area*Mean
9	N/A	DMSO 1	403.508	12.121	4890.92
9	N/A	DMSO 2	1441.75	11.975	17264.9
9	N/A	DMSO 3	1632.98	11.606	18952.4
9	N/A	DMSO 4	1587.67	15.05	23894.5
9	N/A	DMSO 6	197.859	12.062	2386.58
				Average DMSO Area*Mean	13477.9
Experiment	Location	Drug Name	Area	Mean Intensity	Area*Mean	% Change from DMSO average
9	7-D04	Darunavir	3473.05	11.757	40832.6	202.96
9	7-E04	Desvenlafaxine Succinate Hydrate	920.615	11.427	10519.9	-21.9471
9	7-G04	Drospirenone	3424.23	11.947	40909.3	203.529
9	7-H04	Eptifibatide	1077.45	12.057	12990.8	-3.61392
9	7-B05	Clofazimine	2631.63	11.992	31558.5	134.15
9	7-C05	Cyclopentolate	5849.04	11.582	67743.6	402.628
9	7-E05	Dexchlorpheniramine Maleate	1780.86	13.369	23808.3	76.6475
9	7-F05	Difluprednate	1369.82	12.347	16913.2	25.4886
9	7-H05	Erythromycin	379.619	12.186	4626.04	-65.6768
9	7-A06	Ciclopirox	377.801	11.799	4457.67	-66.926
9	7-F06	Digoxin	1127.3	11.598	13074.4	-2.99321
9	7-A07	Cidofovir	1393.19	11.657	16240.4	20.497
9	7-C07	Cysteamine·HCl	1231.42	11.402	14040.7	4.17602
9	7-F07	Dimenhydrinate	2686.16	11.56	31052	130.392
9	7-G07	Dyphylline	1661.16	11.776	19561.8	45.1401
9	7-A08	Cilostazol	2324.32	11.797	27420	103.445
9	7-B08	Clotrimazole	2793.13	11.993	33498.1	148.541
9	7-C08	Actinomycin D	468.811	12.2	5719.49	-57.5638
9	7-D08	Deferoxamine Mesylate	112.561	25.464	2866.25	-78.7336
9	7-G08	Econazole Nitrate	14459.3	11.762	170070	1161.85
Experiment	Location	Drug Name	Area	Mean Intensity	Area*Mean
10	N/A	DMSO 1	2267.59	12.083	27399.3
10	N/A	DMSO 2	198.508	12.895	2559.76
10	N/A	DMSO 3	48.556	12.676	615.496
10	N/A	DMSO 4	64.785	12.489	809.1
10	N/A	DMSO 5	1380.99	12.852	17748.5
10	N/A	DMSO 6	2054.67	12.85	26402.5
10	N/A	DMSO 7	80.234	12.442	998.271
				Average DMSO Area*Mean	10933.3
Experiment	Location	Drug Name	Area	Mean Intensity	Area*Mean	% Change from DMSO average
10	7-A08	Cilostazol	80.883	12.735	1030.05	-90.5788
10	7-C08	Actinomycin D	149.692	12.48	1868.16	-82.9131
10	7-D08	Deferoxamine Mesylate	1.947	12.267	23.8838	-99.7815
10	7-E08	Dexrazoxane	379.359	14.542	5516.64	-49.5426
10	7-F08	Disopyramide	5.972	12.196	72.8345	-99.3338
10	7-G08	Econazole Nitrate	1942.11	13.319	25866.9	136.589
10	7-H08	Eszopiclone	93.087	13.252	1233.59	-88.7171
10	7-B09	Cloxacillin·Na	313.536	12.461	3906.97	-64.2653
10	7-D09	Demeclocycline·HCl	8.699	12.06	104.91	-99.0405
10	7-E09	Diatrizoate Meglumine	478.808	12.183	5833.32	-46.6461
10	7-F09	Dopamine·HCl	632.655	12.457	7880.98	-27.9174
10	7-H09	Ethambutol Dihydrochloride	117.884	12.627	1488.52	-86.3854
10	7-A10	Cisatracurium Besylate	1106.66	13.564	15010.7	37.2942
10	7-B10	Colchicine	393.121	12.281	4827.92	-55.8419
10	7-C10	Dantrolene . sodium	1975.6	13.049	25779.6	135.791
10	7-D10	Desipramine·HCl	399.223	12.677	5060.95	-53.7105
10	7-F10	Doripenem	964.108	12.918	12454.3	13.9124
10	7-A11	Cisplatin	153.328	12.46	1910.47	-82.5261
10	7-B11	Colistimethate·Na	49.075	12.722	624.332	-94.2896
10	7-C11	Dapsone	1077.32	12.905	13902.8	27.1605
10	7-D11	Desogestrel	181.63	13.187	2395.15	-78.093
10	7-E11	Dicloxacillin·Na Salt Monohydrate	214.477	12.639	2710.77	-75.2062
10	7-G11	Epinastine·HCl	234.341	12.348	2893.64	-73.5336
10	7-H11	17alpha-Ethynylestradiol	388.447	12.34	4793.44	-56.1573
Experiment	Location	Drug Name	Area	Mean Intensity	Area*Mean
11	N/A	DMSO 1	687.313	13.158	9043.66
11	N/A	DMSO 2	646.287	11.728	7579.65
11	N/A	DMSO 3	466.215	12.746	5942.38
11	N/A	DMSO 4	262.384	11.727	3076.98
11	N/A	DMSO 5*	2699.79	11.942	32240.9
11	N/A	DMSO 6	351.706	11.573	4070.29
11	N/A	DMSO 7	725.353	11.529	8362.59
11	N/A	DMSO 8	893.091	12.6	11252.9
				Average DMSO Area*Mean	7046.93
Experiment	Location	Drug Name	Area	Mean Intensity	Area*Mean	% Change from DMSO average
11	8-A02	Ethionamide	3117.84	11.531	35951.8	410.176
11	8-B02	Flavoxate·HCl	1064.46	12.531	13338.8	89.2854
11	8-C02	Fluvoxamine Maleate	487.636	12.656	6171.52	-12.4225
11	8-D02	Halcinonide	1029.67	12.436	12805	81.7102
11	8-E02	Hydroxyzine dihydrochloride	992.151	11.757	11664.7	65.5291
Experiment	Location	Drug Name	Area	Mean Intensity	Area*Mean
12	N/A	DMSO 1	1847.2	12.305	22729.8
12	N/A	DMSO 2	2.597	11.6	30.1252
12	N/A	DMSO 3	2136.46	12.292	26261.4
12	N/A	DMSO 4	882.965	13.396	11828.2
12	N/A	DMSO 5	420.775	11.433	4810.72
				Average DMSO Area*Mean	13132
Experiment	Location	Drug Name	Area	Mean Intensity	Area*Mean	% Change from DMSO average
12	8-B03	Flucytosine	1039.02	12.746	13243.3	0.847448
12	8-D03	Halobetasol Propionate	1300.49	11.55	15020.7	14.382
12	8-F03	Ketorolac Tromethamine	1992.61	12.24	24389.5	85.7254
12	8-A04	Etodolac	833.37	11.807	9839.6	-25.0719
12	8-B04	Fludarabine Phosphate	1119.12	12.375	13849.1	5.46067
12	8-C04	Formoterol	263.163	11.554	3040.59	-76.8461
12	8-D04	Hexachlorophene	1799.94	12.363	22252.7	69.4535
12	8-G04	Levocetirizine Dihydrochloride	1320.75	12.083	15958.6	21.524
12	8-A05	Etomidate	1094.71	11.845	12966.9	-1.25761
12	8-B05	Fludrocortisone Acetate	492.44	12.289	6051.6	-53.9174
12	8-C05	Foscarnet·Na	699.647	13.155	9203.86	-29.913
12	8-D05	Homatropine Methylbromide	2172.42	11.986	26038.7	98.2833
12	8-E05	Indinavir	2058.04	14.756	30368.5	131.255
12	8-G05	Levothyroxine·Na	927.236	11.51	10672.5	-18.7295
12	8-H05	Maraviroc	830.514	11.927	9905.54	-24.5697
12	8-A06	Etonogestrel	276.405	11.356	3138.86	-76.0977
12	8-C06	Fosfomycin Calcium	1175.21	11.859	13936.8	6.12817
12	8-E06	Irbesartan	2888.04	12.092	34922.2	165.931
12	8-F06	Lactulose	3322.32	12.493	41505.7	216.064
12	8-G06	Lindane	1169.11	11.63	13596.7	3.53841
12	8-A07	Everolimus	129.699	14.787	1917.86	-85.3956
12	8-B07	Fluocinonide	1326.85	13.338	17697.5	34.7658
12	8-C07	Fosphenytoin·2Na	731.974	11.616	8502.61	-35.253
12	8-D07	Hydrochlorothiazide	1673.88	13.064	21867.6	66.5207
12	8-A08	Ezetimibe	110.225	40.352	4447.8	-66.1302
12	8-B08	Fluorometholone	145.148	11.484	1666.88	-87.3068
12	8-C08	Gemifloxacin	1153.01	11.941	13768.1	4.84326
12	8-F08	Lansoprazole	211.88	11.712	2481.54	-81.1032
12	8-H08	Meclofenamate·Na	303.02	11.809	3578.36	-72.7509
12	8-A09	Febuxostat	237.716	11.674	2775.1	-78.8678
12	8-B09	Flurandrenolide	299.125	11.957	3576.64	-72.7641
12	8-C09	Glycopyrrolate Iodide	1921.46	12.001	23059.5	75.597
12	8-D09	Hydroxocobalamin·HCl	837.525	12.543	10505.1	-20.0043
12	8-E09	Isosorbide . Dinitrate	2193.84	12.142	26637.7	102.845
12	8-F09	Lenalidomide	1090.17	12.155	13251	0.906025
12	8-H09	Mefloquine . hydrochloride	1446.29	12.536	18130.7	38.0645
12	8-A10	Fexofenadine·HCl	927.886	11.734	10887.8	-17.0898
12	8-C10	Griseofulvin	1864.6	11.81	22020.9	67.6883
12	8-D10	Hydroxychloroquine Sulfate	1716.98	11.87	20380.6	55.1974
12	8-F10	Leucovorin Calcium Pentahydrate	1139.51	13.622	15522.4	18.202
12	8-H10	Mepenzolate Bromide	1736.98	12.316	21392.6	62.9039
12	8-C11	Guanidine·HCl	880.628	15.534	13679.7	4.17015
12	8-E11	Isradipine	1935.62	13.57	26266.3	100.017
12	8-D11	Hydroxyurea	2082.71	11.963	24915.5	89.7304
12	8-F11	Levalbuterol·HCl	1842.14	12.621	23249.6	77.045
12	8-H11	(±)-Mepivacaine hydrochloride	2109.46	11.919	25142.6	91.4599
Experiment	Location	Drug Name	Area	Mean Intensity	Area*Mean
13	N/A	DMSO 1	1231.68	11.808	14543.7
13	N/A	DMSO 2	587.215	11.872	6971.42
13	N/A	DMSO 3	2322.12	12.41	28817.5
13	N/A	DMSO 4	538.01	14.98	8059.39
13	N/A	DMSO 5	3295.05	12.066	39758.1
13	N/A	DMSO 6	677.316	11.666	7901.57
				Average DMSO Area*Mean	17675.3
Experiment	Location	Drug Name	Area	Mean Intensity	Area*Mean	% Change from DMSO average
13	8-G03	Levocarnitine	141.513	11.65	1648.63	-90.6727
13	8-F04	Labetalol . hydrochloride	865.568	11.566	10011.2	-43.3607
13	8-F05	Lacosamide	3602.62	12.131	43703.3	147.257
13	8-D06	Hydralazine . hydrochloride	9539.29	13.508	128857	629.023
13	8-G08	Lopinavir	2193.72	12.064	26465	49.7288
13	8-B11	Fluticasone Propionate	1729.97	12.274	21233.6	20.1317
13	8-E07	Irinotecan . hydrochloride . trihydrate	1617.15	11.853	19168	8.44543
13	8-E10	13-cis-Retinoic acid	980.985	11.684	11461.8	-35.1533
13	8-F07	Lamivudine	3140.3	12.029	37774.6	113.714
13	8-G10	Loteprednol Etabonate	1036.94	11.489	11913.4	-32.5984
Experiment	Location	Drug Name	Area	Mean Intensity	Area*Mean
14	N/A	DMSO 1	2306.15	12.009	27694.5
14	N/A	DMSO 2	1369.56	11.824	16193.7
14	N/A	DMSO 3	1090.95	13.016	14199.8
14	N/A	DMSO 4	1293.22	12.804	16558.4
14	N/A	DMSO 5	1883.42	12.213	23002.3
14	N/A	DMSO 6	1984.56	11.956	23727.4
14	N/A	DMSO 7*	4636.44	12.078	55998.9
				Average DMSO Area*Mean	20229.4
Experiment	Location	Drug Name	Area	Mean Intensity	Area*Mean	% Change from DMSO average
14	9-C02	Metyrapone	3845.01	12.364	47539.7	135.003
14	9-F02	Nitrofurantoin	2659.67	11.924	31713.9	56.7717
14	9-G02	Paliperidone	4138.94	12.131	50209.5	148.201
14	9-A03	Mequinol	1207.02	12.498	15085.3	-25.4287
14	9-B03	Methocarbamol	5051.89	12.867	65002.7	221.329
14	9-E03	Nelarabine	330.544	11.85	3916.95	-80.6373
14	9-F03	Nizatidine	1994.56	12.467	24866.2	22.9211
14	9-A04	6-Mercaptopurine Monohydrate	1819.16	11.963	21762.6	7.57929
14	9-B04	Methotrexate	954.76	11.9	11361.6	-43.8359
14	9-C04	Mexiletine·HCl	2948.28	12.05	35526.8	75.6198
14	9-D04	Moexipril·HCl	1832.53	12.604	23097.2	14.1768
14	9-E04	Nepafenac	4336.8	12.018	52119.6	157.644
14	9-F04	Nortriptyline·HCl	7310.78	12.8	93578	362.585
14	9-G04	Paromomycin Sulfate	3158.08	12.604	39804.5	96.7658
14	9-H04	Perphenazine	433.368	13.294	5761.19	-71.5206
14	9-B05	Methoxsalen (Xanthotoxin)	4079.74	12.694	51788.2	156.005
14	9-C05	Micafungin	853.753	12.041	10280	-49.1826
14	9-F05	Olsalazine·Na	862.712	11.731	10120.5	-49.9714
14	9-H05	Phenelzine Sulfate	527.234	11.947	6298.86	-68.8628
14	9-A06	Mestranol	754.694	11.592	8748.41	-56.7539
14	9-B06	(−)-Scopolamine Methyl Bromide	119.442	12.395	1480.48	-92.6815
14	9-E06	Niacin	5523.56	12.187	67315.6	232.762
14	9-F06	Orlistat	1049.54	11.86	12447.5	-38.4682
14	9-G06	Pemetrexed Disodium	1002.15	11.92	11945.6	-40.9492
14	9-H06	Phenylephrine	194.613	11.42	2222.48	-89.0136
14	9-A07	Metaproterenol sulfate	3083.95	12.1	37315.8	84.4636
14	9-B07	Methsuximide	712.63	11.823	8425.42	-58.3505
14	9-D07	Nadolol	538.14	11.722	6308.08	-68.8172
14	9-E07	Nicotine	496.075	12.496	6198.95	-69.3566
14	9-F07	Oxaprozin	2519.32	12.139	30582.1	51.1768
14	9-G07	Pemirolast Potassium	1577.29	11.933	18821.8	-6.95805
14	9-H07	Phytonadione	561.12	11.744	6589.79	-67.4246
14	9-A08	Metaraminol Bitartrate	147.745	12.518	1849.47	-90.8575
14	9-D08	Nafcillin·Na	969.95	12.665	12284.4	-39.2743
14	9-G08	Penicillamine (D-Penicillamine)	213.309	11.893	2536.88	-87.4594
14	9-H08	Pimecrolimus	2214.88	12.25	27132.2	34.1231
14	9-A09	Metaxalone	2109.33	12.204	25742.2	27.2518
14	9-B09	Methyl δ-aminolevulinate hydrochloride	30.64	11.809	361.828	-98.2114
14	9-C09	Miglitol	1403.06	12	16836.7	-16.771
14	9-D09	Naftifine·HCl	114.769	11.399	1308.25	-93.5329
14	9-E09	Nilutamide	478.289	11.568	5532.85	-72.6494
14	9-F09	Oxtriphylline	622.269	12.016	7477.18	-63.038
14	9-G09	Penicillin G potassium salt	2778.46	12.105	33633.3	66.2598
14	9-H09	Pitavastatin Calcium	762.224	13.335	10164.3	-49.7549
14	9-A10	Methacholine Chloride	616.686	12.058	7436	-63.2415
14	9-B10	Methylergonovine Maleate	711.851	11.856	8439.71	-58.2799
14	9-C10	Milnacipran·HCl	273.16	11.77	3215.09	-84.1068
14	9-D10	Naratriptan·HCl	714.577	12.283	8777.15	-56.6118
14	9-F10	Oxybutynin Chloride	760.277	11.831	8994.84	-55.5357
14	9-G10	Pentamidine Isethionate	601.626	12.443	7486.03	-62.9942
14	9-A11	Methazolamide	2711.34	13.577	36811.9	81.9726
14	9-B11	Metolazone	1091.86	12.568	13722.5	-32.1655
14	9-C11	Mirtazapine	1103.28	12.364	13641	-32.5683
14	9-D11	Natamycin	550.863	11.689	6439.04	-68.1698
14	9-E11	Nitisinone	126.323	11.486	1450.95	-92.8275
14	9-F11	Oxytetracycline·HCl	859.596	12.107	10407.1	-48.5543
14	9-G11	Pentostatin	343.137	11.936	4095.68	-79.7538
14	9-H11	Podophyllotoxin	580.983	12.556	7294.82	-63.9394
Experiment	Location	Drug Name	Area	Mean Intensity	Area*Mean
15	N/A	DMSO 1	1010.85	12.137	12268.6
15	N/A	DMSO 2	1482.9	12.418	18414.7
15	N/A	DMSO 3	380.658	12.538	4772.69
15	N/A	DMSO 4	1523.93	12.501	19050.6
15	N/A	DMSO 5	591.11	12.922	7638.32
15	N/A	DMSO 6	451.804	12.81	5787.61
15	N/A	DMSO 7	1584.3	12.373	19602.5
				Average DMSO Area*Mean	12505
Experiment	Location	Drug Name	Area	Mean Intensity	Area*Mean	% Change from DMSO average
15	10-B02	Propylthiouracil	228.109	12.049	2748.49	-78.0209
15	10-C02	Regadenoson	2186.83	12.327	26957.1	115.57
15	10-D02	Rosuvastatin Calcium	3051.23	14.516	44291.7	254.191
15	10-E02	Sulconazole Nitrate	1105.1	13.475	14891.2	19.0822
15	10-A03	Pralidoxime Chloride	3260.65	14.453	47126.1	276.858
15	10-C03	Repaglinide	1036.68	12.42	12875.6	2.9634
15	10-D03	Rufinamide	347.162	12.341	4284.33	-65.7391
15	10-E03	Sulfacetamide·Na	11.944	12.261	146.445	-98.8289
15	10-G03	Thio-TEPA	3666.49	15.368	56346.6	350.592
15	10-A04	Prasugrel	2672	13.657	36491.6	191.815
15	10-B04	Pyrazinamide	622.788	13.774	8578.28	-31.4013
15	10-C04	Reserpine	25313.1	15.5	392353	3037.56
15	10-D04	Saquinavir Mesylate	5717.4	13.242	75709.7	505.435
15	10-E04	Sulfamethoxazole	1928.35	13.221	25494.6	103.875
15	10-F04	Teniposide	672.902	12.398	8342.64	-33.2857
15	10-H04	Trandolapril	462.839	13.282	6147.43	-50.8403
15	10-C05	Rifabutin	2341.33	12.941	30299.2	142.296
15	10-D05	Selegiline·HCl	1261.41	13.626	17188	37.4492
15	10-E05	Sulfanilamide	837.135	12.522	10482.6	-16.1728
15	10-F05	Tenofovir Hydrate	1325.68	12.68	16809.6	34.4231
15	10-G05	Tiagabine·HCl	1067.45	13.438	14344.4	14.7092
15	10-H05	Travoprost	1981.19	13.186	26123.9	108.908
15	10-B06	Pyrimethamine	1465.51	13.015	19073.6	52.5273
15	10-F06	Terbutaline Hemisulfate	894.26	12.749	11400.9	-8.82923
15	10-G06	Tigecycline	3787.36	14.234	53909.3	331.101
15	10-A07	Prilocaine·HCl	264.721	12.557	3324.1	-73.4179
15	10-C07	Rifaximin	3055.52	13.814	42208.9	237.536
15	10-E07	Tacrolimus (Fk506)	76.339	14.08	1074.85	-91.4046
15	10-F07	Terconazole	1091.6	12.477	13619.9	8.91533
15	10-B08	Rabeprazole . Sodium	1108.35	13.36	14807.5	18.4126
15	10-C08	Ritonavir	1523.02	13.582	20685.7	65.4189
15	10-D08	Sitagliptin Phosphate	9383.5	15.922	149404	1094.75
15	10-H08	Triamcinolone Acetonide	8.179	12.238	100.095	-99.1996
15	10-B09	Raltegravir potassium	437.652	16.594	7262.4	-41.9241
15	10-C09	Rizatriptan Benzoate	127.362	18.246	2323.85	-81.4167
15	10-F09	Tetrabenazine	4503.76	14.189	63903.8	411.025
15	10-H09	Triamterene	603.703	13.574	8194.66	-34.469
15	10-B10	Ramelteon	3174.7	12.805	40652	225.086
15	10-C10	Ropinirole·HCl	286.142	12.036	3444.01	-72.459
15	10-D10	Stavudine	3749.45	13.019	48814.1	290.356
15	10-E10	Telbivudine	377.152	12.333	4651.42	-62.8036
15	10-F10	Tetrahydrozoline·HCl	2257.72	12.893	29108.8	132.777
15	10-A11	Proparacaine·HCl	530.61	12.915	6852.83	-45.1994
15	10-C11	Ropivacaine·HCl Monohydrate	563.976	12.512	7056.47	-43.5709
15	10-D11	Streptozocin	1117.69	13.273	14835.2	18.6337
15	10-E11	Telithromycin	414.024	12.626	5227.47	-58.197
15	10-G11	Tolvaptan	680.951	13.271	9036.9	-27.7338
Experiment	Location	Drug Name	Area	Mean Intensity	Area*Mean
16	N/A	DMSO 1	237.457	12.178	2891.75
16	N/A	DMSO 2	3203.39	12.63	40458.9
16	N/A	DMSO 3	1389.95	12.855	17867.8
16	N/A	DMSO 4	660.309	12.92	8531.19
16	N/A	DMSO 5	1194.55	12.539	14978.5
16	N/A	DMSO 6	2199.3	13.644	30007.2
				Average DMSO Area*Mean	19122.5
Experiment	Location	Drug Name	Area	Mean Intensity	Area*Mean	% Change from DMSO average
16	11-A02	Trihexyphenidyl·HCl	1486.67	13.599	20217.2	5.7244
16	11-B02	Varenicline Tartrate	525.157	12.519	6574.44	-65.6194
16	11-A03	Trimethadione	1007.34	12.933	13027.9	-31.8713
16	11-A04	Trimethobenzamide·HCl	599.159	12.476	7475.11	-60.9095
16	11-B04	Voriconazole	56.216	12.176	684.486	-96.4205
16	11-A05	Trimipramine Maleate	2764.44	12.612	34865.1	82.3248
16	11-A06	Trospium Chloride	835.058	12.731	10631.1	-44.4053
16	11-A07	Ursodiol	772.61	12.339	9533.23	-50.1466
16	11-B07	Zanamivir	870.112	12.912	11234.9	-41.248
16	11-A08	Valganciclovir·HCl	266.019	12.144	3230.53	-83.1061
16	11-B08	Ziprasidone Hydrochloride Monohydrate	421.164	14.52	6115.3	-68.0205
Experiment	Location	Drug Name	Area	Mean Intensity	Area*Mean
17	N/A	DMSO 1	2949.58	12.437	36683.9
17	N/A	DMSO 2	1523.54	13.641	20782.6
17	N/A	DMSO 3	1500.04	13.718	20577.5
17	N/A	DMSO 4	2281.48	13.207	30131.5
17	N/A	DMSO 5	387.539	12.224	4737.28
17	N/A	DMSO 6	869.592	13.205	11483
17	N/A	DMSO 7	536.452	13.557	7272.68
				Average DMSO Area*Mean	18809.8
Experiment	Location	Drug Name	Area	Mean Intensity	Area*Mean	% Change from DMSO average
17	2-A02	Nisoldipine	4696.16	16.117	75688.1	302.387
17	2-A05	Lamotrigine	275.886	12.506	3450.23	-81.6573
17	2-A07	Sildenafil Citrate	661.088	12.378	8182.95	-56.4963
17	2-A08	Atovaquone	2663.82	12.872	34288.8	82.2922
17	2-B02	Candesartan	4558.02	13.005	59277.1	215.14
17	2-B09	Guanfacine·HCl	1895.89	12.397	23503.3	24.9527
17	2-C04	Imatinib . mesylate	1232.98	12.18	15017.7	-20.16
17	2-C09	Metformin	5751.67	11.776	67731.7	260.088
17	2-C10	Anagrelide	4719.79	11.695	55198	193.454
17	2-D02	Erlotinib HCl	908.152	13.42	12187.4	-35.2071
17	2-D04	Galanthamine . hydrobromide	2759.38	12.803	35328.3	87.8189
17	2-D08	Nifedipine	1449.54	12.911	18715	-0.504033
17	2-E05	Latanoprost	1640.64	12.363	20283.3	7.83377
17	2-E06	Alfuzosin	1623.38	12.641	20521.1	9.09815
17	2-E10	1α,25-Dihydroxyvitamin D3	2151	13.264	28530.9	51.6811
17	2-F08	Naproxen	207.596	13.243	2749.19	-85.3842
17	2-F09	Ibuprofen	953.981	12.538	11961	-36.4107
17	2-F10	Bumetanide	271.991	12.286	3341.68	-82.2343
17	2-G03	Captopril	1170.92	12.944	15156.5	-19.4225
17	2-G05	Piroxicam	106.2	12.769	1356.07	-92.7906
17	2-G11	Sodium Phenylbutyrate	170.595	12.156	2073.75	-88.9751
17	2-H04	Raloxifene·HCl	1408.38	12.816	18049.8	-4.04029
17	2-H05	Rifampicin	3497.97	13.068	45711.5	143.02
17	3-A02	Lapatinib Ditosylate	955.669	12.86	12289.9	-34.6622
17	3-A06	Sulindac	1092.64	12.617	13785.8	-26.7093
17	3-C02	Bicalutamide	631.746	12.696	8020.65	-57.3592
17	3-D03	Atazanavir	2640.33	12.602	33273.4	76.8941
17	3-E06	Risedonic Acid	1694.13	13.232	22416.8	19.1762
17	3-F03	Zidovudine	879.589	13.009	11442.6	-39.1669
17	3-F05	Altretamine	1120.29	13.307	14907.7	-20.7448
17	3-F06	Alendronate·Na Trihydrate	192.406	20.989	4038.41	-78.5303
17	3-G05	Vinblastine . sulfate	1203.77	14.762	17770.1	-5.52751
17	3-G10	Buspirone·HCl	876.473	12.278	10761.3	-42.7886
17	3-H07	Chlorpheniramine Maleate	1670.89	13.538	22620.6	20.2597
17	4-A06	Orphenadrine citrate	1158.07	12.569	14555.8	-22.6157
17	4-B02	Desloratadine	3607.94	13.501	48710.8	158.965
17	4-D08	Ganciclovir	2999.95	12.87	38609.4	105.262
17	4-F11	Methylprednisolone	238.106	12.279	2923.7	-84.4565
17	4-G04	Metronidazole	1313.48	12.409	16298.9	-13.3486
17	4-G05	Minocycline	2623.45	17.334	45474.8	141.762
17	4-G07	Paclitaxel	581.632	12.698	7385.56	-60.7355
17	10-B03	Protriptyline·HCl	4470.52	13.936	62301.2	231.217
17	10-B07	Quinidine hydrochloride monohydrate	1621.43	12.704	20598.6	9.5103
17	10-B11	Rasagiline Mesylate	1276.09	13.761	17560.2	-6.64314
17	10-C06	Rifapentine	128.141	15.216	1949.79	-89.6342
17	10-D06	Sertraline·HCl	2345.22	13.306	31205.6	65.9007
17	10-F11	Theophylline	1782.29	12.514	22303.6	18.5742
17	10-G07	Tiludronate Disodium	1361.38	12.303	16749.1	-10.9554
